# Molecular evolution of the mammalian kinetochore complex

**DOI:** 10.1101/2024.06.27.600994

**Authors:** Uma P. Arora, Beth L. Dumont

## Abstract

Mammalian centromeres are satellite-rich chromatin domains that serve as sites for kinetochore complex assembly. Centromeres are highly variable in sequence and satellite organization across species, but the processes that govern the co-evolutionary dynamics between rapidly evolving centromeres and their associated kinetochore proteins remain poorly understood. Here, we pursue a course of phylogenetic analyses to investigate the molecular evolution of the complete kinetochore complex across primate and rodent species with divergent centromere repeat sequences and features. We show that many protein components of the core centromere associated network (CCAN) harbor signals of adaptive evolution, consistent with their intimate association with centromere satellite DNA and roles in the stability and recruitment of additional kinetochore proteins. Surprisingly, CCAN and outer kinetochore proteins exhibit comparable rates of adaptive divergence, suggesting that changes in centromere DNA can ripple across the kinetochore to drive adaptive protein evolution within distant domains of the complex. Our work further identifies kinetochore proteins subject to lineage-specific adaptive evolution, including rapidly evolving proteins in species with centromere satellites characterized by higher-order repeat structure and lacking CENP-B boxes. Thus, features of centromeric chromatin beyond the linear DNA sequence may drive selection on kinetochore proteins. Overall, our work spotlights adaptively evolving proteins with diverse centromere-associated functions, including centromere chromatin structure, kinetochore protein assembly, kinetochore-microtubule association, cohesion maintenance, and DNA damage response pathways. These adaptively evolving kinetochore protein candidates present compelling opportunities for future functional investigations exploring how their concerted changes with centromere DNA ensure the maintenance of genome stability.
