## Supplemental Table 1 for "Molecular evolution of the mammalian kinetochore complex"

Gene	Chr	Start	End	Codons	species	CCAN.OUTER.SAC	lnL.M0	M0_w	lnL.M1	M1_w	diff_M0vsM1	diff_M0vsM1_pchisq	lnL.M2	M2_w	diff_M1avsM2a	diff_M1avsM2a_pchisq	lnL.M7	M7_w	lnL.M8	M8_w	diff_M7vsM8	diff_M7vsM8_pchisq
Abraxas1	5	100805192	100820965	1467	17	Other	-5726.344855	0.28446	-5632.841084	0.3639	187.007542000001	1.43069361263528e-42	-5632.841084	0.3639	0	1	-5627.679168	0.3081	-5626.884087	0.3213	1.5901619999986	0.451544658324252
Abraxas2	7	132859225	132885111	1671	17	Other	-4737.020549	0.07631	-4707.406211	0.1061	59.2286759999988	1.40373261809287e-14	-4707.406211	0.1061	0	1	-4699.067566	0.0807	-4699.071643	0.0808	-0.00815400000101363	1
Ahctf1	1	179744894	179803680	6828	17	Other	-31857.873032	0.32396	-31328.511387	0.4032	1058.72329	3.09241827858002e-232	-31328.511387	0.4032	0	1	-31299.840762	0.3504	-31280.406453	0.3828	38.8686180000004	3.62899894292785e-09
Anapc16	10	59987409	60003135	384	17	Other	-1107.320463	0.02979	-1107.320625	0.0298	-0.000324000000091473	1	-1107.320463	0.0298	0.000324000000091473	0.999838013121246	-1107.123204	0.0297	-1107.124337	0.0297	-0.00226599999996324	1
Apc	18	34220924	34322552	8550	17	SAC	-30835.564995	0.10022	-30332.227159	0.1392	1006.675672	6.35653172093498e-221	-30332.22794	0.1392	-0.0015620000049239	1	-30284.382894	0.1096	-30284.029265	0.1096	0.707257999994908	0.702135411279431
Atrx	X	105797615	105929372	7686	16	Other	-24986.115964	0.17131	-24388.673569	0.2244	1194.88479	7.88821860085807e-262	-24382.130776	0.245	13.0855859999938	0.00144045967152389	-24374.263155	0.1937	-24358.778985	0.2177	30.9683399999994	1.88499590966494e-07
Aurka	2	172356190	172370535	1239	16	Other	-5133.339446	0.11996	-5060.713851	0.1936	145.251189999999	1.8925392650944e-33	-5060.713851	0.1936	0	1	-5042.049198	0.1334	-5042.049343	0.1334	-0.000289999999949941	1
Aurkb	11	69045647	69051664	1398	17	SAC	-4579.056391	0.07918	-4516.486749	0.1415	125.139284000001	4.74448665556577e-29	-4516.486749	0.1415	0	1	-4500.050454	0.1	-4499.580786	0.0993	0.939335999999457	0.625209803484878
Aurkc	7	6995347	7003091	1035	13	Other	-3733.116536	0.16353	-3657.210404	0.2563	151.812264	6.96397616152931e-35	-3657.210404	0.2563	0	1	-3648.175636	0.2012	-3646.483104	0.2186	3.38506400000006	0.184052911538889
Axin2	11	108920349	108950783	2766	17	Other	-9533.129511	0.07881	-9459.424176	0.1091	147.410669999997	6.38201087346573e-34	-9459.424176	0.1091	0	1	-9437.797363	0.0877	-9437.4555	0.088	0.683725999999297	0.710445529080039
Baz1b	5	135187323	135246131	4497	17	Other	-15752.586406	0.07114	-15546.624846	0.1124	411.923119999999	1.39802519727526e-91	-15546.625421	0.1124	-0.00115000000005239	1	-15508.857752	0.0828	-15506.965839	0.0826	3.78382599999895	0.150783084718815
Becn1	11	101288258	101302286	1581	16	Other	-4002.704308	0.02208	-3977.793263	0.0282	49.8220899999997	1.68338001240443e-12	-3977.793285	0.0282	-4.4000000343658e-05	1	-3977.981683	0.0252	-3974.939095	0.0239	6.08517599999959	0.0477112528550154
Birc5	11	117849251	117855743	495	15	Other	-1665.91412	0.13185	-1630.784052	0.1823	70.2601359999999	5.19775186339251e-17	-1630.784052	0.1823	0	1	-1632.1829	0.1601	-1630.36993	0.1732	3.6259399999999	0.163168805090756
Bod1	11	31665181	31671885	714	14	Other	-1819.111437	0.06556	-1816.250844	0.1028	5.72118600000022	0.0167614047860381	-1816.250844	0.1028	0	1	-1814.26916	0.0821	-1814.269231	0.0822	-0.000141999999868858	1
Bod1l	5	41787538	41844315	9072	17	Other	-43775.42374	0.34171	-42866.767358	0.4385	1817.312764	0	-42850.217544	0.4832	33.0996279999963	6.49392252881861e-08	-42849.671255	0.3866	-42816.41924	0.4363	66.5040299999964	3.62104042553666e-15
Brca2	5	150522630	150570329	9894	17	Other	-49526.313541	0.48796	-48955.166204	0.5662	1142.294674	2.12097137104426e-250	-48955.166204	0.5662	0	1	-48942.58405	0.5148	-48915.867482	0.5691	53.4331359999924	2.49541017860159e-12
Bub1	2	127801122	127831865	3501	17	SAC	-14360.903991	0.33136	-14140.42648	0.3887	440.955021999998	6.70806297467313e-98	-14140.42648	0.3887	0	1	-14137.141946	0.35	-14128.10922	0.3765	18.0654519999989	0.000119436465193722
Bub1b	2	118598211	118641591	3318	17	SAC	-14006.850374	0.24329	-13834.964141	0.2967	343.772465999999	9.62293933992038e-77	-13834.964141	0.2967	0	1	-13824.601894	0.2617	-13820.67489	0.2701	7.85400799999843	0.0197026132451187
Bub3	7	131560367	131571895	984	17	SAC	-2767.869369	0.00341	-2767.87202	0.0034	-0.00530199999957404	1	-2767.869369	0.0034	0.00530199999957404	0.997352510797653	-2767.907212	0.0034	-2767.909859	0.0035	-0.00529399999959423	1
Cbx1	11	96789127	96808640	555	15	Other	-1304.459199	0.00554	-1304.460766	0.0056	-0.00313400000004549	1	-1304.459199	0.0055	0.00313400000004549	0.998434227103437	-1304.539948	0.0056	-1304.541791	0.0062	-0.00368600000001607	1
Cbx3	6	51470360	51483704	549	13	Other	-1335.664304	0.00332	-1335.665777	0.0033	-0.0029460000000654	1	-1335.664304	0.0033	0.0029460000000654	0.998528084331995	-1335.689429	0.0034	-1335.690899	0.0034	-0.00293999999985317	1
Cbx5	15	103191544	103239816	1074	16	Other	-2435.270454	0.02822	-2419.157819	0.0563	32.2252699999999	1.37293456136482e-08	-2419.157819	0.0563	0	1	-2416.081104	0.0393	-2416.082093	0.0393	-0.00197800000023562	1
Ccdc24	4	117866524	117872557	1086	17	Other	-4305.761787	0.38829	-4241.303484	0.4763	128.916606000001	7.07285054335315e-30	-4241.303484	0.4763	0	1	-4242.000494	0.4396	-4240.98592	0.4662	2.02914799999962	0.362556846156009
Ccnb1	13	100778739	100786486	1272	14	Other	-4008.110945	0.14972	-3949.690005	0.1723	116.84188	3.10891139037456e-27	-3949.690005	0.1723	0	1	-3950.554029	0.163	-3947.503942	0.1761	6.10017400000015	0.0473548043439399
Cdca8	4	124918465	124936917	894	16	Other	-3417.85584	0.18379	-3370.476073	0.2344	94.7595340000007	2.14975601577244e-22	-3369.109879	0.258	2.73238799999945	0.255075933428531	-3365.015313	0.2002	-3361.470389	0.2183	7.08984799999962	0.028870816608376
Cdk1	10	69335146	69352912	909	16	SAC	-2745.501054	0.02649	-2746.536524	0.0324	-2.07094000000052	1	-2744.76139	0.0346	3.55026799999996	0.169460740238795	-2738.769589	0.0283	-2738.772517	0.0284	-0.00585599999976694	1
Cdt1	8	122568015	122573130	1746	15	Other	-7373.300072	0.1126	-7302.642193	0.1865	141.315758000001	1.3724519620134e-32	-7302.642194	0.1865	-2.00000067707151e-06	1	-7247.391848	0.1376	-7246.715716	0.1419	1.35226400000101	0.508580381638732
Cebpb	2	167688915	167690418	1044	15	Other	-2224.196207	0.06307	-2164.871582	0.1489	118.649249999999	1.2498677431263e-27	-2164.871582	0.1489	0	1	-2159.954116	0.0857	-2158.864417	0.0978	2.17939800000022	0.336317710103606
Cenpa	5	30666877	30674837	396	16	CCAN	-1724.285354	0.19182	-1669.645296	0.2924	109.280116	1.40898616147414e-25	-1663.089743	0.4399	13.1111059999998	0.00142219617501949	-1662.245532	0.2033	-1655.013703	0.2875	14.4636579999997	0.000723196925601232
Cenpb	2	131175182	131180067	1761	14	CCAN	-4560.822744	0.04488	-4502.883638	0.0705	115.878212	5.05399614174304e-27	-4502.883638	0.0705	0	1	-4499.586271	0.0553	-4499.586365	0.0553	-0.000187999999980093	1
Cenpe	3	135212563	135273540	8664	16	OUTER	-40670.439121	0.36025	-39880.627724	0.4536	1579.62279400001	0	-39857.80693	0.5101	45.6415879999986	1.22759494988215e-10	-39863.020116	0.3981	-39822.073161	0.4594	81.8939099999989	1.64802347165241e-18
Cenpf	1	189640606	189688086	9177	15	OUTER	-41568.547505	0.39237	-40936.655264	0.4599	1263.784482	8.38392065813253e-277	-40909.945752	0.5153	53.4190240000025	2.51308005883554e-12	-40940.572415	0.4189	-40895.869892	0.4806	89.4050459999999	3.85425934395699e-20
Cenph	13	100759674	100775899	999	17	CCAN	-3534.729363	0.48655	-3463.897494	0.5123	141.663738	1.15188069148001e-32	-3461.59376	0.6326	4.60746799999924	0.0998851752735393	-3464.399951	0.4944	-3460.548861	0.6165	7.70217999999932	0.0212565541623023
Cenpi	X	134308084	134362639	2253	17	CCAN	-10359.550561	0.44858	-10198.548316	0.4821	322.004489999999	5.30010059745481e-72	-10197.010364	0.5195	3.07590400000117	0.214820603819407	-10199.063443	0.4535	-10193.192161	0.5025	11.7425639999965	0.00281925672914513
Cenpj	14	56526761	56575425	4038	16	CCAN	-19124.237596	0.32387	-18741.698764	0.4191	765.077663999997	2.11357490603149e-168	-18741.698764	0.4191	0	1	-18734.265504	0.3613	-18723.505378	0.396	21.5202519999948	2.12293478722198e-05
Cenpk	13	104228542	104249622	1032	16	CCAN	-3511.201443	0.27026	-3474.239294	0.3434	73.9242979999999	8.11709848968748e-18	-3474.239294	0.3434	0	1	-3472.118093	0.2925	-3472.118081	0.2925	2.39999999394058e-05	0.99998800007203
Cenpl	1	161070767	161086724	1242	17	CCAN	-4376.394012	0.24223	-4318.365316	0.2833	116.057391999999	4.61738942677394e-27	-4318.365316	0.2833	0	1	-4320.404305	0.2608	-4318.301624	0.279	4.2053620000006	0.122128562269535
Cenpm	15	82233779	82244748	522	17	CCAN	-2340.023839	0.18143	-2313.682203	0.2268	52.6832720000002	3.91914955853827e-13	-2313.682203	0.2268	0	1	-2311.440637	0.1936	-2309.974788	0.1971	2.93169800000032	0.230881889519589
Cenpn	8	116921730	116941507	1494	17	CCAN	-5758.74527	0.30088	-5685.956376	0.3766	145.577788000001	1.60562389902094e-33	-5683.724214	0.4066	4.46432400000049	0.107296204795864	-5678.548045	0.3149	-5674.465688	0.3354	8.16471399999864	0.0168676616835784
Cenpo	12	4196004	4234294	999	15	CCAN	-4414.984388	0.40548	-4367.642663	0.4548	94.6834500000004	2.23399153170623e-22	-4367.642663	0.4548	0	1	-4368.036307	0.4182	-4364.511676	0.467	7.04926200000045	0.0294626770913602
Cenpp	13	49464023	49652785	855	16	CCAN	-3289.710635	0.3558	-3254.304105	0.4227	70.8130599999995	3.92728658580012e-17	-3254.304105	0.4227	0	1	-3252.976088	0.3824	-3248.509415	0.4294	8.9333459999998	0.0114854644954236
Cenpq	17	40923051	40935047	867	15	CCAN	-3758.047809	0.58714	-3709.926288	0.5763	96.2430420000001	1.01611648793106e-22	-3700.619861	0.7463	18.612854	9.08385321034945e-05	-3712.123155	0.5566	-3700.914776	0.7226	22.4167580000003	1.35600986554863e-05
Cenps	4	149128349	149137600	456	10	CCAN	-1327.201166	0.21369	-1313.353222	0.2312	27.6958880000002	1.41964155506909e-07	-1312.957902	0.2571	0.790639999999712	0.673464496125144	-1315.962237	0.2304	-1313.012014	0.2583	5.9004460000001	0.0523280354953071
Cenpt	8	105844673	105853278	1656	15	CCAN	-7943.414435	0.52016	-7829.892215	0.5555	227.04444	2.62977569864974e-51	-7826.044526	0.6029	7.69537800000035	0.0213289707776494	-7830.591416	0.5327	-7825.381292	0.5938	10.4202480000004	0.00546099648209015
Cenpu	8	46552028	46580007	1239	17	CCAN	-6997.880958	0.55348	-6928.070156	0.5627	139.621604	3.22077936915995e-32	-6919.36389	0.6641	17.4125320000003	0.000165545247785088	-6930.230268	0.5337	-6916.758938	0.6299	26.9426600000006	1.41083334970877e-06
Cenpv	11	62524946	62539261	744	12	CCAN	-2758.473412	0.17444	-2700.757821	0.2874	115.431181999999	6.33186482090698e-27	-2700.757821	0.2874	0	1	-2694.508676	0.2173	-2694.5087	0.2173	-4.79999998788116e-05	1
Cenpw	10	30196009	30200603	453	16	CCAN	-1484.10601	0.38873	-1469.375882	0.4481	29.4602559999998	5.70752028524184e-08	-1469.375882	0.4481	0	1	-1470.239478	0.4133	-1469.378192	0.4468	1.72257200000013	0.422618245641793
Cenpx	11	120710942	120713738	762	12	CCAN	-1135.010238	0.13351	-1131.185132	0.1455	7.65021200000001	0.00567656500459705	-1130.770084	0.2517	0.83009600000014	0.660308585132163	-1132.221204	0.1622	-1130.808687	0.2528	2.82503399999996	0.243529547220433
Cfdp1	8	111768491	111854291	900	16	Other	-3357.811455	0.14579	-3293.662525	0.2403	128.29786	9.66012050879584e-30	-3293.662525	0.2403	0	1	-3289.003338	0.1889	-3289.003361	0.1889	-4.60000001112348e-05	1
Champ1	8	13869641	13881639	2439	16	Other	-9946.776499	0.20274	-9805.162107	0.2555	283.228783999999	1.48594350761874e-63	-9805.162107	0.2555	0	1	-9795.449774	0.2209	-9793.64869	0.2273	3.60216800000126	0.165119801309293
Ckap5	2	91526762	91620664	6129	17	Other	-18718.100096	0.06651	-18550.108914	0.0863	335.982363999996	4.7847068952681e-75	-18550.110207	0.0863	-0.00258600000233855	1	-18535.419869	0.0713	-18535.142543	0.0713	0.554651999998896	0.757807411621992
Clasp1	1	118389058	118609462	4917	17	Other	-14469.767106	0.03072	-14374.425245	0.0422	190.683721999998	2.25470992037809e-43	-14374.425288	0.0422	-8.60000000102445e-05	1	-14366.131981	0.034	-14362.811784	0.0341	6.64039400000183	0.0361457103476393
Clasp2	9	113741473	113919682	4965	16	Other	-13509.114599	0.05297	-13393.852018	0.0706	230.525162000002	4.57945785753552e-52	-13393.632866	0.0744	0.438303999999334	0.803199622532237	-13389.763575	0.0621	-13387.841425	0.0624	3.84430000000066	0.146292095764354
Crebbp	16	4081334	4213957	7290	17	Other	-23046.015772	0.06028	-22875.397123	0.0772	341.237298	3.4309195192889e-76	-22875.397112	0.0772	2.2000000171829e-05	0.999989000060414	-22858.538175	0.0647	-22856.196537	0.0651	4.68327600000339	0.0961699827140261
Csnk1a1	18	61555274	61590061	1242	17	Other	-2463.11024	1e-04	-2463.066102	0	0.0882760000004055	0.76638041286108	-2463.063711	0	0.00478199999997742	0.997611856163695	-2463.063408	0	-2463.065641	0	-0.00446600000032049	1
Ctcf	8	105636568	105682922	2220	17	Other	-5714.252811	0.01278	-5700.923272	0.0166	26.6590780000006	2.42707766308389e-07	-5700.923297	0.0166	-5.00000005558832e-05	1	-5701.705687	0.0141	-5700.363344	0.0153	2.68468599999869	0.261232882338428
Ctnnb1	9	120933400	120960507	2415	17	Other	-6960.641732	0.0013	-6957.076568	0.002	7.13032799999928	0.00757908619263461	-6957.076665	0.002	-0.000193999998373329	1	-6958.393687	0.0013	-6958.40149	0.0014	-0.0156060000008438	1
Dapk3	10	81183005	81193197	2202	16	Other	-5974.15747	0.01429	-5955.064161	0.0261	38.1866179999997	6.42918275778947e-10	-5955.064161	0.0261	0	1	-5887.553007	0.0153	-5887.557525	0.0154	-0.00903599999946891	1
Daxx	17	33909414	33915590	1920	17	Other	-8153.342167	0.19791	-8018.889365	0.2924	268.905604	1.96530451630695e-60	-8018.889365	0.2924	0	1	-8004.405523	0.2314	-8004.336968	0.2327	0.137110000001485	0.93374210287486
Dctn1	6	83165920	83200117	4950	17	Other	-13939.457631	0.03706	-13805.625608	0.0525	267.664045999998	3.66461452103882e-60	-13805.62561	0.0525	-3.99999771616422e-06	1	-13807.782475	0.0486	-13801.734339	0.0473	12.0962719999989	0.00236226116000902
Dctn2	10	127266368	127281950	1398	17	Other	-4222.136902	0.06715	-4194.516722	0.0798	55.2403599999998	1.0665610325193e-13	-4194.516722	0.0798	0	1	-4195.865768	0.0745	-4193.835496	0.0758	4.06054399999994	0.131299802744668
Dctn3	4	41714798	41723163	699	17	Other	-2087.960789	0.0815	-2073.563859	0.1037	28.7938600000007	8.05059315637459e-08	-2073.56386	0.1037	-2.00000067707151e-06	1	-2073.001671	0.095	-2072.665631	0.0994	0.672080000000278	0.714594521463416
Dctn4	18	60526185	60558766	1380	17	Other	-4297.702055	0.04937	-4270.835226	0.0668	53.7336579999992	2.29596030844257e-13	-4270.835226	0.0668	0	1	-4265.087754	0.0506	-4265.088244	0.0506	-0.00097999999888998	1
Dctn5	7	122133041	122149044	546	17	Other	-1486.012176	0.00915	-1486.013367	0.0092	-0.00238200000012512	1	-1486.012176	0.0091	0.00238200000012512	0.998809708958953	-1486.050897	0.0092	-1486.052084	0.0092	-0.00237399999969057	1
Dctn6	8	34090420	34108712	876	15	Other	-2441.613749	0.04133	-2430.927647	0.0753	21.3722040000002	3.78214926967524e-06	-2430.927647	0.0753	0	1	-2421.960609	0.041	-2421.962469	0.0411	-0.00371999999970285	1
Dicer1	12	104687742	104751952	5661	16	Other	-16996.664893	0.07332	-16813.864894	0.0936	365.599998000005	1.6991285282489e-81	-16813.864894	0.0936	0	1	-16801.561537	0.077	-16801.308917	0.077	0.50524000000587	0.776762995684634
Dnmt1	9	20907209	20959888	5328	16	Other	-20571.13908	0.11048	-20197.378457	0.2066	747.521246000004	1.38794776026129e-164	-20197.378639	0.2066	-0.000363999999535736	1	-20109.685872	0.1388	-20109.674172	0.1391	0.0233999999982188	0.988368178844343
Dnmt3a	12	3806007	3914443	2859	16	Other	-8391.375069	0.03211	-8314.063732	0.0532	154.622673999998	1.69297955647424e-35	-8314.063732	0.0532	0	1	-8307.377921	0.0387	-8305.184086	0.0397	4.38767000000007	0.111488369827728
Dnmt3b	2	153649450	153687730	2673	16	Other	-10372.280595	0.09506	-10253.750367	0.1493	237.060455999999	1.72057447330724e-53	-10253.750379	0.1493	-2.39999972109217e-05	1	-10200.98039	0.1086	-10200.980847	0.1086	-0.000914000000193482	1
Dscc1	15	55076101	55090491	1329	17	Other	-5112.812415	0.13274	-5024.558761	0.1875	176.507308	2.8058031529291e-40	-5024.558761	0.1875	0	1	-5020.427593	0.1526	-5019.896364	0.1584	1.06245800000033	0.58788201851501
Dsn1	2	156995265	157007154	1110	17	OUTER	-5103.474337	0.48356	-5047.474686	0.5211	111.999302	3.57436007257792e-26	-5047.474686	0.5211	0	1	-5047.034615	0.4935	-5046.006365	0.523	2.05649999999878	0.357632269736299
Dync1i1	6	5725639	6028039	2046	17	Other	-6133.652211	0.02357	-6108.398302	0.0369	50.507818	1.18691033241515e-12	-6108.398302	0.0369	0	1	-6098.958353	0.0263	-6098.959897	0.0263	-0.00308799999947951	1
Dync1li1	9	114688831	114723788	1773	17	Other	-5608.461737	0.05315	-5547.496035	0.0771	121.931403999999	2.38958647758927e-28	-5547.496035	0.0771	0	1	-5541.944369	0.0608	-5541.672049	0.0607	0.544640000000072	0.761610506729039
Dync1li2	8	104417680	104443047	1641	17	Other	-4708.805933	0.0499	-4686.072632	0.0662	45.4666019999986	1.55263872530604e-11	-4686.072632	0.0662	0	1	-4679.195585	0.0517	-4679.195871	0.0517	-0.000571999999010586	1
Dynll1	5	115297110	115300990	267	15	Other	-586.058143	1e-04	-586.035679	0	0.0449280000000272	0.832136476851724	-586.034896	0	0.00156599999991158	0.999217306464552	-586.034666	0	-586.035449	0	-0.00156599999991158	1
Dynlt3	X	9654270	9662983	537	15	Other	-1443.798488	0.06037	-1442.597368	0.0867	2.40223999999989	0.121161648399432	-1442.597368	0.0867	0	1	-1437.081392	0.063	-1437.081836	0.063	-0.000888000000031752	1
Ect2	3	27097222	27153878	2955	16	Other	-9916.320783	0.09131	-9785.512107	0.1302	261.617351999997	7.62037163547662e-59	-9784.591802	0.1417	1.84060999999929	0.398397511311358	-9769.33898	0.1056	-9762.251181	0.118	14.1755980000016	0.000835233693345068
Ercc6l	X	102142820	102157091	3699	17	Other	-15819.933229	0.33262	-15502.970109	0.4096	633.926240000001	6.99687811219328e-140	-15499.951737	0.4377	6.03674400000091	0.0488807314515774	-15495.869433	0.3648	-15489.33878	0.3982	13.0613059999996	0.00145805342996615
Esco2	14	65819027	65833969	1806	17	Other	-8568.042076	0.40673	-8375.149291	0.4467	385.78557	6.84504662004325e-86	-8357.8306	0.5461	34.6373820000008	3.0101494959378e-08	-8374.447971	0.4049	-8354.022533	0.4991	40.8508760000004	1.34692987635606e-09
Fbxo28	1	182313102	182341606	1095	17	Other	-3565.49277	0.05854	-3531.703099	0.0792	67.579342	2.02376921903366e-16	-3531.703099	0.0792	0	1	-3528.884879	0.0659	-3527.944475	0.065	1.8808080000008	0.390470053586944
Fmr1	X	68678541	68717963	1965	16	Other	-4599.71214	0.06824	-4561.923061	0.0803	75.5781579999984	3.51225344991704e-18	-4561.334301	0.0888	1.1775200000011	0.555015076910294	-4562.912466	0.0827	-4561.688961	0.085	2.44700999999986	0.294197196527092
Gpatch11	17	78835567	78848308	960	15	Other	-3071.565296	0.1063	-3024.569988	0.133	93.990616	3.17023281122844e-22	-3022.88414	0.1631	3.37169600000016	0.185287241735731	-3031.09789	0.1322	-3021.156678	0.1573	19.8824240000004	4.81489127717912e-05
H3c1	13	23945836	23946396	414	14	Other	-1636.536155	1e-04	-1636.232926	0	0.606458000000202	0.436124561135469	-1636.231566	0	0.00271999999995387	0.998640924380923	-1636.228545	0	-1636.229905	0	-0.00271999999995387	1
H3f3a	1	180802560	180813605	408	9	Other	-1475.695786	1e-04	-1473.570775	0	4.25002200000017	0.0392498220044531	-1473.569415	0	0.00271999999995387	0.998640924380923	-1473.529341	0	-1473.526865	0	0.00495199999977558	0.997527062759793
Haspin	11	73135485	73138294	2229	17	Other	-11186.295096	0.36553	-10980.408344	0.4713	411.773504000001	1.50689227738494e-91	-10980.408344	0.4713	0	1	-10966.727509	0.407	-10964.556784	0.431	4.3414499999999	0.114094868138637
Hells	19	38930915	38971051	2703	17	Other	-8750.625177	0.10513	-8612.519732	0.1465	276.210889999998	5.02722858379703e-62	-8612.519732	0.1465	0	1	-8606.160203	0.1204	-8605.77072	0.1224	0.778965999998036	0.677407003403469
Hira	16	18877037	18970309	3918	15	Other	-9297.765918	0.05202	-9247.925038	0.0635	99.6817599999995	1.78961850440147e-23	-9247.925038	0.0635	0	1	-9244.365945	0.0554	-9244.366012	0.0554	-0.000134000001708046	1
Hjurp	1	88262471	88277633	1656	17	Other	-9650.847896	0.49488	-9541.947387	0.5929	217.801017999998	2.72928169755333e-49	-9539.100733	0.6184	5.69330800000171	0.0580381921381825	-9539.587878	0.5232	-9535.354487	0.5567	8.46678199999951	0.0145031269656809
Hnrnpu	1	178321108	178337797	2637	17	Other	-6866.235643	0.02841	-6829.647531	0.0391	73.1762240000007	1.18575588194639e-17	-6829.647531	0.0391	0	1	-6828.979204	0.0339	-6827.529477	0.0339	2.89945400000033	0.234634334524348
Hsf1	15	76477362	76501155	1752	16	Other	-4981.673348	0.07367	-4923.839588	0.1188	115.667520000001	5.62049704450245e-27	-4923.839588	0.1188	0	1	-4909.544597	0.0851	-4909.544957	0.0851	-0.000720000000001164	1
Ik	18	36744656	36757639	1647	17	Other	-4566.729877	0.00922	-4556.198997	0.0146	21.0617599999987	4.44715030892329e-06	-4556.198997	0.0146	0	1	-4556.573122	0.01	-4556.578599	0.0101	-0.0109540000012203	1
Ikzf1	11	11685003	11772926	1608	17	Other	-5360.023556	0.09073	-5269.332964	0.1469	181.381184	2.42023781705197e-41	-5269.332964	0.1469	0	1	-5256.107175	0.1087	-5255.485767	0.1116	1.24281599999995	0.537187544804122
Incenp	19	9872295	9899489	2643	16	Other	-10591.854182	0.14084	-10386.806883	0.2352	410.094598	3.49570617270104e-91	-10383.193373	0.2523	7.22701999999845	0.0269570613298011	-10361.347747	0.1892	-10350.937128	0.2045	20.8212380000004	3.0111030245439e-05
Itgb3bp	4	99767406	99829215	903	15	CCAN	-2984.363393	0.56841	-2966.606377	0.6087	35.514032	2.5321984546629e-09	-2965.607449	0.6768	1.99785599999996	0.368274019388524	-2967.870709	0.5809	-2966.15146	0.6536	3.43849799999953	0.179200677098004
Kansl1	11	104333229	104468861	3495	17	Other	-10361.54469	0.13386	-10282.532178	0.1505	158.025024000002	3.05613884619944e-36	-10282.532178	0.1505	0	1	-10280.2206	0.1405	-10278.681933	0.1426	3.07733400000143	0.214667061985396
Kat2b	17	53566861	53672720	3141	16	Other	-7866.018164	0.05204	-7798.605446	0.0769	134.825436000001	3.6051156190689e-31	-7798.605485	0.0769	-7.80000009399373e-05	1	-7789.916729	0.0556	-7789.474092	0.0562	0.88527399999839	0.642340334314517
Kat8	7	127912517	127925838	1662	17	Other	-4724.954036	0.01332	-4680.91547	0.0236	88.0771320000003	6.29512166484243e-21	-4680.915546	0.0236	-0.000152000000525732	1	-4687.363291	0.021	-4679.984385	0.0209	14.7578119999998	0.000624283478678897
Kdm4a	4	118136957	118180043	3411	15	Other	-11013.048222	0.04782	-10914.03798	0.0711	198.020484000001	5.64699097129562e-45	-10914.03798	0.0711	0	1	-10896.917326	0.0535	-10896.885958	0.0536	0.0627359999998589	0.969118871702281
Kdm4b	17	56326062	56402870	3324	16	Other	-12100.428282	0.05058	-11940.825258	0.101	319.206048	2.15695873298667e-71	-11940.825258	0.101	0	1	-11859.431959	0.0699	-11849.105193	0.0771	20.6535320000003	3.27448126760219e-05
Kdm4c	4	74242497	74405860	3249	17	Other	-12761.165942	0.15685	-12405.590764	0.2209	711.150355999998	1.12463883895518e-156	-12405.590764	0.2209	0	1	-12387.788838	0.1752	-12384.984676	0.1884	5.60832400000072	0.0605574970979955
Kdm4d	9	14462548	14500482	1353	13	Other	-5474.601389	0.16773	-5390.567738	0.2576	168.067302000001	1.95569365988201e-38	-5390.567738	0.2576	0	1	-5381.299785	0.2011	-5381.299804	0.2011	-3.80000001314329e-05	1
Kif18a	2	109280738	109341747	2721	17	Other	-12109.826721	0.25174	-11903.302523	0.3272	413.048395999998	7.95380377493203e-92	-11903.302524	0.3272	-2.00000067707151e-06	1	-11893.850677	0.2824	-11891.097269	0.2955	5.50681600000098	0.0637103658782311
Kif2b	11	91575315	91577558	1938	14	Other	-7166.72348	0.15025	-7087.834273	0.1964	157.778413999999	3.45986167500976e-36	-7087.834273	0.1964	0	1	-7085.300293	0.1738	-7080.828218	0.1843	8.94415000000117	0.0114235872969973
Kif2c	4	117159633	117182624	2148	16	Other	-8075.169342	0.16117	-7942.527336	0.2016	265.284012	1.20996081117668e-59	-7942.527336	0.2016	0	1	-7938.05807	0.1779	-7936.565911	0.184	2.98431800000071	0.224886600860878
Kmt5b	19	3767421	3818303	2640	17	Other	-10017.70112	0.11008	-9882.635916	0.1721	270.130408000001	1.0628878011964e-60	-9882.635916	0.1721	0	1	-9859.829014	0.1291	-9859.504328	0.1299	0.649371999999858	0.722754262854049
Kmt5c	7	4740115	4747514	1305	16	Other	-5171.412129	0.13315	-5062.702416	0.1831	217.419426	3.30588217785093e-49	-5062.702416	0.1831	0	1	-5062.592049	0.1553	-5059.014773	0.166	7.15455199999997	0.0279517351725589
Knl1	2	119047119	119105501	6822	17	OUTER	-32759.391286	0.52547	-32407.664252	0.5624	703.454067999999	5.30392031725813e-155	-32387.847166	0.6364	39.6341719999982	2.47485012083178e-09	-32417.792099	0.5297	-32381.147019	0.6124	73.2901599999968	1.21686939114642e-16
Knstrn	2	118813988	118837210	936	17	Other	-4444.967681	0.41025	-4362.219562	0.4979	165.496238	7.12703417782319e-38	-4362.219562	0.4979	0	1	-4362.444773	0.4586	-4361.373379	0.4933	2.14278800000102	0.342530696663693
Kntc1	5	123749716	123821593	6654	17	Other	-28950.383136	0.17993	-28660.088898	0.2466	580.588475999997	2.79302828233339e-128	-28660.088898	0.2466	0	1	-28593.214808	0.1944	-28592.591893	0.1954	1.24582999999984	0.536378612857447
Lrwd1	5	136123066	136136074	2586	16	Other	-9287.619891	0.12495	-9174.073507	0.2178	227.092768000002	2.56672061039572e-51	-9174.073507	0.2178	0	1	-9118.729241	0.1471	-9118.729634	0.1471	-0.000786000000516651	1
Macroh2a1	13	56073622	56135626	1074	15	Other	-3197.003462	0.01995	-3192.353144	0.0306	9.30063599999994	0.00229074319084048	-3192.352918	0.0306	0.000452000000223052	0.999774025535965	-3186.398174	0.0209	-3186.399324	0.0209	-0.00230000000010477	1
Mad1l1	5	140008689	140321552	2346	16	SAC	-8863.092454	0.06675	-8708.017684	0.1519	310.149539999999	2.02604195530053e-69	-8708.017684	0.1519	0	1	-8641.739147	0.0931	-8641.71749	0.0935	0.0433139999986452	0.978575829003568
Mad2l1	6	66535221	66541107	981	16	SAC	-2281.916452	0.04653	-2274.280111	0.0523	15.2726819999998	9.30525661134497e-05	-2274.280111	0.0523	0	1	-2275.526071	0.0496	-2274.299702	0.0521	2.45273799999995	0.293355821180835
Meaf6	4	125085134	125113238	867	17	Other	-2071.010756	0.02225	-2047.489832	0.0279	47.0418480000003	6.94870764201649e-12	-2047.489832	0.0279	0	1	-2050.954354	0.043	-2047.454525	0.0273	6.99965799999973	0.0302025476164139
Meikin	11	54370652	54426790	1428	16	Other	-6223.032966	0.48696	-6155.125471	0.5806	135.814989999999	2.19015568317796e-31	-6155.125471	0.5806	0	1	-6150.954397	0.5164	-6143.374536	0.594	15.1597220000003	0.000510632195956842
Mis12	11	71019611	71027371	615	16	OUTER	-2341.145581	0.25719	-2324.11138	0.3545	34.0684020000008	5.32083190575275e-09	-2324.11138	0.3545	0	1	-2321.137743	0.2947	-2321.137765	0.2947	-4.4000000343658e-05	1
Mis18a	16	90719312	90727371	600	17	Other	-2553.889493	0.21578	-2521.193274	0.31	65.3924379999999	6.13739451339231e-16	-2521.193274	0.31	0	1	-2514.460413	0.2363	-2514.460442	0.2363	-5.80000005356851e-05	1
Mis18bp1	12	65132734	65172581	3318	17	Other	-16707.856673	0.57173	-16506.492598	0.5803	402.728149999995	1.40299354949831e-89	-16480.485434	0.7227	52.0143280000048	5.07261830835396e-12	-16512.84532	0.5586	-16475.668842	0.6976	74.3529560000025	7.1525474566761e-17
Mtbp	15	55557408	55626423	2772	16	Other	-12110.958069	0.23699	-11939.711082	0.3047	342.493974000001	1.82697745159414e-76	-11939.711082	0.3047	0	1	-11927.204324	0.2576	-11922.93722	0.2666	8.53420800000094	0.0140223330853048
Naa10	X	73916873	73921944	897	16	Other	-2324.998758	0.03293	-2290.970458	0.054	68.0566000000008	1.5886917707413e-16	-2290.970458	0.054	0	1	-2288.42536	0.0419	-2288.42699	0.0419	-0.0032599999995	1
Naa50	16	44139830	44163366	558	17	Other	-1355.895952	0.03185	-1349.147748	0.0365	13.496408	0.000239020553492357	-1349.147748	0.0365	0	1	-1348.852687	0.0325	-1348.627067	0.0325	0.451240000000325	0.79802129214672
Nasp	4	116601052	116627941	2367	15	Other	-7681.294228	0.31293	-7590.110185	0.3391	182.368086	1.47363289488592e-41	-7585.839847	0.3884	8.54067599999871	0.0139770581092189	-7593.117229	0.3361	-7585.623796	0.3838	14.9868660000011	0.000556728427372216
Ncapd2	6	125168007	125191701	4185	16	Other	-16950.392864	0.16554	-16667.536773	0.209	565.712182000003	4.80881943606263e-125	-16667.536773	0.209	0	1	-16661.328359	0.1843	-16655.203502	0.1904	12.2497139999978	0.0021878039517823
Ncapd3	9	27030175	27095315	4491	16	Other	-20212.781403	0.2665	-19808.099526	0.3391	809.363753999998	4.96852109864798e-178	-19808.099526	0.3391	0	1	-19794.513317	0.2902	-19790.279452	0.3047	8.46773000000394	0.0144962541124619
Ncapg	5	45669919	45700546	3132	17	Other	-12001.725353	0.2375	-11808.489924	0.2803	386.470858000001	4.85494815602342e-86	-11808.489924	0.2803	0	1	-11801.072231	0.2476	-11793.785158	0.2662	14.574145999999	0.000684328152685417
Ndc80	17	71496100	71526857	2067	17	OUTER	-7890.813118	0.15877	-7805.349849	0.2307	170.926538	4.64306205809289e-39	-7805.349849	0.2307	0	1	-7784.395986	0.176	-7784.396123	0.176	-0.000273999999990338	1
Nde1	16	14163275	14192928	1308	17	Other	-4416.60652	0.07491	-4371.392038	0.1212	90.4289640000006	1.91738663436803e-21	-4371.392059	0.1212	-4.19999996665865e-05	1	-4355.832771	0.0886	-4355.788553	0.0885	0.0884360000000015	0.956745364247805
Ndel1	11	68821434	68853146	1020	17	Other	-2817.880766	0.04086	-2792.758444	0.0624	50.2446440000003	1.35724644408355e-12	-2792.758444	0.0624	0	1	-2791.478268	0.0528	-2792.664808	0.0607	-2.3730800000003	1
Nek2	1	191821449	191833049	1356	17	Other	-5449.115678	0.09573	-5345.477435	0.1575	207.276486000001	5.39606833502424e-47	-5345.477435	0.1575	0	1	-5329.952179	0.117	-5329.699931	0.1177	0.504495999999563	0.777052005273929
Nsl1	1	191062996	191084558	1140	16	OUTER	-3385.235866	0.29891	-3359.176955	0.3605	52.1178220000002	5.22683821088133e-13	-3359.176955	0.3605	0	1	-3358.913627	0.3304	-3358.452678	0.3419	0.921897999999601	0.630684841504905
Nudcd2	11	40733667	40740046	471	17	Other	-1336.726033	0.01152	-1335.76713	NA	1.91780599999993	0.166098727432301	-1336.726033	0.0149	-1.91780599999993	1	-1335.124358	0.0115	-1335.125856	0.0119	-0.00299600000016653	1
Nuf2	1	169497934	169531464	1407	17	OUTER	-5990.613314	0.21853	-5906.084203	0.3134	169.058222	1.18812864078805e-38	-5906.084203	0.3134	0	1	-5897.955341	0.2562	-5897.350098	0.2639	1.21048599999995	0.545941746675319
Nup107	10	117750621	117792705	2823	17	Other	-10855.412839	0.11598	-10726.981968	0.1619	256.861742000001	8.29081349220278e-58	-10726.98197	0.1619	-4.00000135414302e-06	1	-10705.232424	0.1289	-10703.975501	0.1301	2.51384599999801	0.284528174126018
Nup133	8	123897123	123949265	3519	17	Other	-14990.821565	0.1576	-14804.658424	0.2129	372.326282000002	5.83035017632583e-83	-14804.658423	0.2129	1.9999970390927e-06	0.99999900000198	-14769.043919	0.1714	-14766.043588	0.174	6.00066199999856	0.0497705915753297
Nup160	2	90677215	90736328	4389	17	Other	-16097.050837	0.10529	-15926.484868	0.1416	341.131938000002	3.61706100049152e-76	-15926.48487	0.1416	-4.00000135414302e-06	1	-15900.687808	0.117	-15898.796817	0.119	3.78198200000043	0.15092217083166
Nup37	10	88146992	88178390	978	16	Other	-3401.49594	0.10505	-3356.127484	NA	90.7369119999994	1.64103137162885e-21	-3356.127484	0.1476	0	1	-3351.24222	0.1476	-3351.20755	0.114	0.0693400000000111	0.965924118627925
Nup43	10	7667503	7678881	1476	17	Other	-4467.048673	0.12393	-4440.313581	0.1721	53.4701839999998	2.62547473858173e-13	-4440.313581	0.1721	0	1	-4432.092779	0.1365	-4432.092904	0.1365	-0.000250000000960426	1
Nup85	11	115564432	115583924	1992	16	Other	-7102.294111	0.09985	-7027.037012	0.1328	150.514198000001	1.33834945763567e-34	-7027.037012	0.1328	0	1	-7014.373652	0.1101	-7014.253513	0.1108	0.240278000001126	0.886797163343652
Nup98	7	102119400	102210166	5511	16	Other	-18239.915758	0.12963	-18033.198459	0.1617	413.434598	6.55405687055186e-92	-18033.198459	0.1617	0	1	-18022.825691	0.1409	-18022.726587	0.1415	0.198207999994338	0.905648515682565
Oip5	2	119609512	119618469	813	15	Other	-3075.040216	0.37172	-3050.519486	0.4777	49.0414599999995	2.50608965587501e-12	-3050.519581	0.4777	-0.00018999999974767	1	-3048.249398	0.4163	-3048.249405	0.4163	-1.40000001920271e-05	1
Orc2	1	58462771	58505109	1716	17	Other	-6772.474459	0.2227	-6678.312864	0.2968	188.323189999999	7.38500464828626e-43	-6678.312864	0.2968	0	1	-6668.833819	0.2432	-6665.710517	0.2596	6.24660399999993	0.0440116019121382
Pafah1b1	11	74673949	74724384	1302	17	Other	-2922.66124	0.00856	-2922.66321	0.0086	-0.00394000000051165	1	-2922.66124	0.0086	0.00394000000051165	0.998031939176143	-2922.704715	0.0086	-2922.706678	0.0086	-0.00392600000031962	1
Pbrm1	14	31019138	31121592	5520	17	Other	-14606.448494	0.03115	-14553.007326	0.0367	106.882335999999	4.72400505934409e-25	-14553.007326	0.0367	0	1	-14548.938367	0.0323	-14546.74723	0.0322	4.3822739999996	0.111789571588016
Peli1	11	21091291	21150323	1254	17	Other	-3223.260501	0.00652	-3222.60098	0.0075	1.31904200000008	0.250764054110653	-3222.601029	0.0075	-9.79999995252001e-05	1	-3221.608042	0.0064	-3221.611905	0.0064	-0.00772600000072998	1
Phf2	13	48801750	48870885	3435	16	Other	-11007.177623	0.04614	-10923.382034	0.0684	167.591177999999	2.48484181334495e-38	-10923.382099	0.0684	-0.000130000000353903	1	-10894.765832	0.0511	-10893.763636	0.0516	2.00439199999892	0.367072464303728
Phf6	X	52912266	52956943	1095	16	Other	-2840.97127	0.02812	-2808.07107	0.04	65.8004000000001	4.98981062778584e-16	-2808.07107	0.04	0	1	-2808.307643	0.0382	-2804.892089	0.0414	6.83110800000031	0.0328581982164117
Pinx1	14	63860364	63919859	579	17	Other	-1366.345357	0.24723	-1349.888839	0.3114	32.9130359999999	9.63748500631826e-09	-1349.787961	0.3383	0.201755999999932	0.90404331944325	-1353.63773	0.2653	-1349.701188	0.3123	7.87308399999984	0.019515583084704
Plk1	7	122159439	122169873	1812	17	SAC	-6273.345216	0.02983	-6235.446657	0.054	75.7971179999986	3.14359573928373e-18	-6235.446658	0.054	-1.99999885808211e-06	1	-6217.603398	0.0344	-6217.262352	0.0348	0.682092000000921	0.711026200248594
Pmf1	3	88394143	88410331	702	16	Other	-2582.110827	0.24118	-2558.60489	0.3163	47.0118739999998	7.05579369201601e-12	-2558.60489	0.3163	0	1	-2555.497014	0.2731	-2555.395965	0.278	0.202097999999751	0.903888741252519
Pogz	3	94837567	94882326	4206	17	Other	-13499.027842	0.08413	-13349.856919	0.1003	298.341845999999	7.56886158008433e-67	-13349.856918	0.1003	2.00000067707151e-06	0.999999000000162	-13345.368748	0.0914	-13339.761688	0.0931	11.2141200000005	0.00367184873956864
Ppp1cc	5	122158278	122175273	942	14	Other	-2426.995498	0.0329	-2419.393076	0.0487	15.2048440000008	9.64556818798582e-05	-2419.393076	0.0487	0	1	-2415.324776	0.0343	-2415.325424	0.0343	-0.00129600000036589	1
Ppp1r12a	10	108162092	108279985	3372	17	Other	-9682.12588	0.06314	-9630.147308	0.0815	103.957144	2.06739882067453e-24	-9630.147307	0.0815	2.00000067707151e-06	0.999999000000162	-9624.88348	0.0707	-9623.491914	0.0707	2.78313200000048	0.248685557955852
Ppp2ca	11	52098824	52122749	984	16	Other	-2230.471029	0.00159	-2230.471705	0.0016	-0.00135200000022451	1	-2230.471029	0.0016	0.00135200000022451	0.999324228436411	-2230.47265	0.0016	-2230.472318	0.0016	0.000664000000142551	0.99966805510583
Ppp2cb	8	33599625	33619441	1032	17	Other	-2542.914772	1e-04	-2542.838125	0	0.153293999999732	0.695407161113169	-2542.835412	0	0.00542600000062521	0.997290676858331	-2542.834627	0	-2542.837339	0	-0.00542399999994814	1
Ppp2r1a	17	20945454	20965905	1767	17	Other	-5025.208374	0.00252	-5018.239451	0.0049	13.9378459999989	0.00018895539186536	-5018.239452	0.0049	-1.99999885808211e-06	1	-5020.596892	0.0027	-5018.185532	0.0048	4.8227199999983	0.0896932287952485
Ppp2r5a	1	191351981	191397041	1488	17	Other	-3986.270006	0.04517	-3967.835526	0.0512	36.8689600000007	1.26341447722612e-09	-3967.835526	0.0512	0	1	-3968.459062	0.048	-3967.561522	0.048	1.79507999999987	0.407571052311447
Ppp2r5c	12	110447144	110583075	2775	17	Other	-6172.18045	0.04331	-6094.955503	0.0549	154.449893999999	1.84675869136262e-35	-6094.955503	0.0549	0	1	-6099.517244	0.064	-6094.996927	0.0549	9.04063399999905	0.0108855723951125
Psen1	12	83688152	83735095	1695	17	Other	-5096.585328	0.08899	-5028.616538	0.1227	135.93758	2.0590257389911e-31	-5028.616538	0.1227	0	1	-5024.490246	0.1024	-5024.278519	0.1021	0.423453999999765	0.809185575077439
Psen2	1	180227004	180263438	1611	17	Other	-5178.169794	0.03332	-5115.4839	0.0665	125.371788	4.21992510998668e-29	-5115.483922	0.0665	-4.4000000343658e-05	1	-5091.853277	0.0406	-5090.649581	0.043	2.40739200000098	0.300083052791789
Rab11a	9	64715300	64737756	861	17	Other	-1684.968588	1e-04	-1684.765927	0	0.405322000000069	0.524353474395331	-1684.936123	0	-0.340392000000065	1	-1684.764119	0	-1684.765606	0	-0.0029739999999947	1
Racgap1	15	99620496	99651656	1887	17	Other	-7144.198682	0.13031	-7048.950977	0.1929	190.49541	2.47853162479203e-43	-7048.950977	0.1929	0	1	-7033.572054	0.1462	-7033.578252	0.1463	-0.0123960000000807	1
Rad21	15	51962240	51991747	1893	17	Other	-6175.275297	0.02214	-6130.9491	0.0326	88.6523940000006	4.70656697285953e-21	-6130.9491	0.0326	0	1	-6128.09086	0.0256	-6125.419822	0.0264	5.34207600000082	0.0691803787942389
Rangap1	15	81704248	81730798	1887	17	Other	-6792.128869	0.07747	-6750.686946	0.1089	82.8838460000006	8.70194252567381e-20	-6750.686959	0.1089	-2.59999997069826e-05	1	-6725.775096	0.0842	-6725.753327	0.0844	0.0435379999998986	0.978466234647505
Rassf2	2	131992850	132030416	978	16	Other	-3663.71024	0.05567	-3580.074713	0.089	167.271054	2.91892645319038e-38	-3580.074713	0.089	0	1	-3572.968214	0.0703	-3572.260795	0.0677	1.41483799999969	0.49291477010335
Rb1	14	73192858	73325951	2874	17	Other	-9222.597694	0.10735	-9111.129538	0.1493	222.936312000002	2.06975008134351e-50	-9111.129538	0.1493	0	1	-9097.426063	0.1201	-9094.953003	0.1205	4.94612000000052	0.0843264249387701
Rcc2	4	140701473	140723220	1839	15	Other	-4968.122966	0.01644	-4932.5902	0.0376	71.0655320000005	3.45554509846692e-17	-4932.5902	0.0376	0	1	-4924.736431	0.025	-4924.741261	0.0251	-0.00965999999971245	1
Rec8	14	55618037	55625395	1962	17	Other	-8106.744625	0.2587	-7969.265021	0.3199	274.959208	9.42122029424391e-62	-7965.858289	0.3482	6.81346400000075	0.0331493556481612	-7965.956036	0.2811	-7958.772897	0.3077	14.3662779999995	0.000759280715350129
Rnf4	5	34336250	34353445	579	16	Other	-1928.529224	0.09542	-1916.576679	0.1254	23.9050900000002	1.01203823519942e-06	-1916.576679	0.1254	0	1	-1914.114642	0.1029	-1914.114734	0.1029	-0.000183999999990192	1
Sec13	6	113728052	113740681	1542	17	Other	-3984.338315	0.0277	-3971.323045	0.0404	26.0305399999997	3.36059077915613e-07	-3971.323045	0.0404	0	1	-3962.198796	0.0302	-3962.199609	0.0302	-0.00162599999930535	1
Seh1l	18	67774876	67795487	1098	15	Other	-3100.934534	0.03179	-3096.406927	0.0431	9.05521399999998	0.00261946743394683	-3096.406927	0.0431	0	1	-3092.585732	0.0324	-3092.586535	0.0324	-0.00160599999981059	1
Senp6	9	80066903	80144953	3378	17	Other	-12671.910957	0.22007	-12420.480307	0.2832	502.8613	2.26679728453261e-111	-12420.480307	0.2832	0	1	-12408.782807	0.242	-12402.068857	0.2629	13.4278999999988	0.00121385989590849
Septin2	1	93478969	93509733	1134	15	Other	-3469.974709	0.0202	-3448.864268	0.0308	42.2208820000005	8.15248468323976e-11	-3448.864268	0.0308	0	1	-3445.905502	0.0235	-3445.908876	0.0237	-0.00674799999978859	1
Septin6	X	36911272	36990036	1407	16	Other	-3820.700304	0.03241	-3795.554481	0.0451	50.2916459999997	1.32512453241609e-12	-3795.554481	0.0451	0	1	-3794.535707	0.0381	-3794.540046	0.0383	-0.0086780000001454	1
Septin7	9	25252439	25308571	1452	14	Other	-3097.360994	0.01802	-3091.519826	0.0244	11.6823359999999	0.000630962635423783	-3091.519826	0.0244	0	1	-3091.313354	0.0203	-3091.109717	0.0218	0.407274000000143	0.815758437760807
Sgo1	17	53674786	53689333	1860	17	Other	-9062.941101	0.50726	-8918.589562	0.5677	288.703078000002	9.53116585563225e-65	-8912.171993	0.6506	12.8351379999986	0.00163262031448287	-8917.30367	0.5112	-8907.589522	0.5983	19.4282959999982	6.04225607751059e-05
Sgo2a	1	57995971	58025899	3393	16	Other	-17083.718577	0.63444	-16873.559121	0.6123	420.318912000002	2.07984686568928e-93	-16845.39726	0.8114	56.3237219999937	5.88110817286201e-13	-16887.955491	0.5916	-16843.094577	0.7878	89.7218280000016	3.28967198724091e-20
Sin3a	9	57072040	57128366	3993	16	Other	-11861.141556	0.02168	-11819.867232	0.0333	82.548648	1.03101124631537e-19	-11819.867354	0.0333	-0.000243999998929212	1	-11802.786685	0.0232	-11802.421076	0.0234	0.73121799999717	0.693774013824621
Sirt2	7	28766752	28788665	1758	17	Other	-5713.742547	0.11381	-5583.545277	0.1827	260.394539999999	1.40771937986931e-58	-5583.545278	0.1827	-1.99999885808211e-06	1	-5567.587877	0.1381	-5567.154578	0.1416	0.866598000000522	0.648366601205846
Ska1	18	74195299	74207818	756	16	SAC	-3359.431017	0.30269	-3295.964016	0.3303	126.934002	1.92055276236403e-29	-3295.605817	0.3533	0.716397999999572	0.698933973305827	-3298.785795	0.3056	-3294.386245	0.3452	8.79909999999927	0.0122828659492964
Ska2	11	87109261	87122974	465	15	SAC	-1615.347503	0.32774	-1586.047196	0.4404	58.600614	1.93156180777586e-14	-1586.047196	0.4404	0	1	-1586.127418	0.3881	-1585.84768	0.4188	0.559475999999904	0.755981782738298
Ska3	14	57806561	57826185	1224	17	SAC	-5923.179843	0.48342	-5844.054138	0.5458	158.251409999999	2.72713688273533e-36	-5843.335995	0.5801	1.43628600000011	0.487656994689177	-5842.9513	0.4957	-5840.279811	0.541	5.34297799999877	0.0691491854780951
Smc1a	X	152016428	152061973	3819	16	Other	-9218.365443	0.00229	-9207.192534	0.0031	22.3458180000016	2.27708375427077e-06	-9207.192548	0.0031	-2.80000022030436e-05	1	-9211.543644	0.0024	-9207.193909	0.0031	8.69946999999956	0.012910233339047
Smc1b	15	85064689	85131957	3897	17	Other	-14759.877614	0.21104	-14485.928401	0.2776	547.898426000003	3.60719347737658e-121	-14485.928401	0.2776	0	1	-14478.190317	0.2398	-14476.348683	0.2505	3.68326800000068	0.158558130334946
Smc2	4	52439243	52488260	3651	17	Other	-12134.218412	0.08594	-11963.57521	0.1242	341.286403999999	3.34746644488792e-76	-11958.735949	0.1341	9.67852200000198	0.00791289952416584	-11945.069897	0.0968	-11937.796105	0.1027	14.5475839999999	0.000693477335548599
Smc3	19	53600396	53645831	3792	17	Other	-10608.446194	0.00205	-10598.363197	0.0035	20.165993999999	7.10040484226179e-06	-10598.716331	0.0034	-0.70626799999809	1	-10598.962256	0.0023	-10598.985939	0.0023	-0.047365999998874	1
Smc4	3	69004738	69034623	3906	16	Other	-12200.114416	0.11833	-12015.80073	0.1598	368.627371999999	3.72442512704456e-82	-12015.102008	0.1676	1.397444000002	0.497220345514386	-12009.175425	0.1375	-12004.948484	0.1453	8.45388199999798	0.0145969744674566
Snai1	2	167538195	167542814	783	17	Other	-2947.023804	0.04882	-2919.722309	0.1145	54.6029899999994	1.47511034285553e-13	-2919.722353	0.1145	-8.79999997778214e-05	1	-2890.757552	0.0594	-2890.757223	0.0595	0.000657999999930325	0.9996710541146
Spag5	11	78301529	78322457	3606	15	Other	-15737.419783	0.52066	-15564.258893	0.5413	346.321779999998	2.68000779053942e-77	-15557.433088	0.6062	13.6516100000008	0.0010854018412031	-15565.574457	0.5224	-15553.85491	0.5864	23.4390940000012	8.13327407678788e-06
Spc24	9	21755442	21760303	702	16	OUTER	-2826.693188	0.15828	-2796.865449	0.234	59.6554780000006	1.13004277939275e-14	-2792.593065	0.2728	8.54476799999975	0.0139484902831719	-2787.34408	0.1795	-2780.610427	0.2015	13.4673059999996	0.00119017728971738
Spc25	2	69193895	69206194	687	17	OUTER	-3181.996834	0.20193	-3148.297813	0.3057	67.3980419999998	2.21869186323863e-16	-3148.297813	0.3057	0	1	-3137.704153	0.2376	-3137.676828	0.2391	0.0546500000000378	0.973044950520895
Spdl1	11	34809190	34833641	1824	17	Other	-8476.422147	0.23289	-8312.809987	0.3383	327.224319999998	3.86671174278514e-73	-8312.809889	0.3383	0.00019600000086939	0.999902004801408	-8301.625742	0.2782	-8300.773967	0.2881	1.703550000002	0.426656943357977
Spout1	2	30173453	30178459	1275	16	Other	-4363.698295	0.07313	-4288.586809	0.1301	150.222972	1.54961421941845e-34	-4288.586809	0.1301	0	1	-4279.829337	0.0939	-4279.790375	0.0941	0.0779240000010759	0.96178725636719
Ss18l1	2	180042509	180070201	2226	16	Other	-5107.011472	0.03262	-5092.589362	0.0514	28.8442200000009	7.84396318274062e-08	-5092.589362	0.0514	0	1	-5067.850893	0.037	-5067.813611	0.0379	0.0745640000004641	0.96340441699275
Stag2	X	42149317	42277185	3858	17	Other	-9406.824954	0.01273	-9371.161722	0.017	71.3264639999979	3.02747796338198e-17	-9371.161722	0.017	0	1	-9376.088885	0.0146	-9370.369586	0.0158	11.438597999997	0.00328201078570597
Stag3	5	138280240	138312393	4134	16	Other	-16370.159673	0.23379	-16060.627725	0.2964	619.063896	1.19496892203488e-136	-16053.613934	0.3143	14.0275819999988	0.000899392520286365	-16049.245277	0.2571	-16039.130496	0.2744	20.2295620000004	4.04768237798423e-05
Suv39h1	X	8061171	8074760	1446	17	Other	-3756.441877	0.03148	-3726.554181	0.0546	59.7753920000005	1.06324500610407e-14	-3726.554181	0.0546	0	1	-3723.426834	0.0401	-3721.741682	0.0435	3.37030400000003	0.185416246544456
Suv39h2	2	3455815	3474986	1533	17	Other	-4875.82864	0.14745	-4779.511718	0.174	192.633844	8.46135771866657e-44	-4778.045969	0.1902	2.93149799999992	0.230904978863035	-4781.845357	0.1647	-4775.852615	0.1918	11.9854840000007	0.00249680840675808
Sycp1	3	102818499	102936100	2976	17	Other	-12306.241994	0.3628	-12054.966423	0.4335	502.551142	2.64786649746195e-111	-12044.645817	0.5171	20.6412119999986	3.29471432605375e-05	-12058.836667	0.3994	-12042.311896	0.4892	33.0495420000007	6.65860327408245e-08
Sycp2	2	178345293	178407685	4719	16	Other	-21492.39091	0.43292	-21077.848911	0.4925	829.083997999995	2.5633969184135e-182	-21049.058051	0.6034	57.581720000002	3.13536692568429e-13	-21079.098549	0.4508	-21040.562666	0.5585	77.0717659999937	1.83687100059644e-17
Sycp2l	13	41114419	41174351	2463	8	Other	-7597.019171	0.54963	-7517.754592	0.5424	158.529157999999	2.3714753007852e-36	-7507.49189	0.7257	20.525404	3.49112301400136e-05	-7521.584549	0.5537	-7507.32548	0.7265	28.5181379999995	6.41748727536432e-07
Sycp3	10	88459587	88473236	882	17	Other	-3361.746306	0.32845	-3313.125567	0.436	97.2414779999999	6.13675627787656e-23	-3311.608633	0.5015	3.03386800000044	0.219383486633768	-3311.001627	0.3833	-3307.992575	0.447	6.01810399999977	0.0493384294282481
Tex14	11	87405065	87555823	4575	14	Other	-17387.005892	0.39725	-17218.322106	0.4411	337.367572000003	2.38876290603862e-75	-17218.322106	0.4411	0	1	-17220.565012	0.4187	-17214.950884	0.4471	11.2282559999949	0.00364598761356817
Tpr	1	150392838	150449935	7287	16	Other	-23972.460669	0.05553	-23719.670985	0.0858	505.579367999999	5.80798853054391e-112	-23719.671178	0.0858	-0.000385999999707565	1	-23689.874406	0.0664	-23685.805491	0.0673	8.13782999999967	0.0170959275296191
Trappc12	12	28690628	28750472	2322	17	Other	-10109.778051	0.09501	-9932.766391	0.1809	354.02332	5.63662004080966e-79	-9932.766391	0.1809	0	1	-9871.244516	0.1174	-9871.244682	0.1174	-0.000331999999616528	1
Trip13	13	73912450	73937795	1479	14	Other	-4887.406343	0.08086	-4837.28659	0.1221	100.239506	1.35038920578653e-23	-4837.28659	0.1221	0	1	-4826.721203	0.0912	-4826.720849	0.0913	0.000707999999576714	0.999646062650819
Ttk	9	83834689	83872389	2640	17	SAC	-11356.406347	0.24636	-11128.116701	0.3153	456.579291999999	2.66871615060828e-101	-11128.116701	0.3153	0	1	-11122.601883	0.2727	-11120.462426	0.2849	4.27891399999862	0.117718746949967
Uvrag	7	98886742	99141167	2202	17	Other	-8320.80381	0.15633	-8108.704748	0.1853	424.198123999999	2.97636103232028e-94	-8108.704748	0.1853	0	1	-8108.300197	0.1682	-8106.141833	0.1803	4.31672799999978	0.115513947353904
Wdhd1	14	47240944	47276857	3408	17	Other	-13843.760197	0.17621	-13649.078195	0.252	389.364003999999	1.13850422167605e-86	-13649.078195	0.252	0	1	-13624.466047	0.1972	-13624.466095	0.1972	-9.59999997576233e-05	1
Xpo1	11	23255909	23297597	3273	17	Other	-8897.156557	0.01509	-8841.660436	0.0244	110.992242	5.9402708174533e-26	-8841.660453	0.0244	-3.40000005962793e-05	1	-8841.74118	0.019	-8841.751611	0.0197	-0.0208619999975781	1
Zfp207	11	80383279	80405733	1479	7	Other	-2572.476623	0.01598	-2568.666082	0.0175	7.62108199999966	0.00576898650017543	-2566.732545	0.0271	3.86707400000068	0.144635716164797	-2570.2371	0.017	-2566.742361	0.0271	6.98947799999951	0.0303566704937551
Znfx1	2	167035793	167063015	6429	17	Other	-23680.777364	0.12933	-23293.245753	0.1848	775.063222000004	1.42518990714927e-170	-23293.245752	0.1848	2.00000067707151e-06	0.999999000000162	-23250.618703	0.1461	-23247.14001	0.1479	6.95738600000186	0.0308477026437743
Zw10	9	49055613	49078775	2598	17	SAC	-9637.86452	0.15183	-9473.747632	0.1978	328.233775999997	2.33064638355535e-73	-9473.747632	0.1978	0	1	-9462.98962	0.1638	-9461.180275	0.1667	3.61868999999933	0.163761365375889
Zwilch	9	64137144	64173104	1944	17	SAC	-7657.45316	0.21452	-7535.944419	0.252	243.017481999999	8.64522924845412e-55	-7535.944419	0.252	0	1	-7536.406158	0.2275	-7530.877108	0.2412	11.0581000000002	0.00396975856894475
Zwint	10	72654846	72674964	1050	17	SAC	-4500.304422	0.29792	-4432.943509	0.422	134.721826000001	3.79823970539356e-31	-4432.943509	0.422	0	1	-4429.875381	0.3549	-4429.082917	0.3754	1.58492800000022	0.452727898288911
